# Protein language models are performant in structure-free virtual screening

**DOI:** 10.1101/2024.04.16.589765

**Authors:** Hilbert Yuen In Lam, Jia Sheng Guan, Xing Er Ong, Robbe Pincket, Yuguang Mu

## Abstract

Hitherto virtual screening has been typically performed using a structure-based drug design paradigm. Such methods typically require the use of molecular docking on high-resolution three-dimensional structures of a target protein - a computationally-intensive and time-consuming exercise. This work demonstrates that by employing protein language models and molecular graphs as inputs to a novel graph-to-transformer cross-attention mechanism, a screening power comparable to state-of-the-art structure-based models can be achieved. The implications thereof include highly expedited virtual screening due to the greatly reduced compute required to run this model, and the ability to perform early stages of computer-aided drug design in the complete absence of 3D protein structure.
