## Supplementary File 1 for "Protein language models are performant in structure-free virtual screening"

### Sheet: CASF-2016
Target	EF0.5%	EF1%	EF5%	EF10%	SR0.5%	SR1%	AUROC	BEDROC (alpha=80.5)	RIE (alpha=80.5)
1e66	29	19.3333	19.3333	10	0	0.333333	0.987368	0.533395	23.2153
1mq6	24.25	16.1667	12.9333	9.7	1	0.333333	0.977778	0.483704	18.9982
1nvq	16.3333	10.8889	6.53333	4.35556	0	0.333333	0.864912	0.234528	7.0095
1o3f	0	0	11.6	8	0	0	0.931228	0.207576	9.03448
1sqa	24.25	16.1667	12.9333	9.7	0	0.333333	0.973099	0.40006	15.7129
1u1b	29	38.6667	15.4667	10	1	0.666667	0.981053	0.625258	27.2135
2al5	29	19.3333	15.4667	10	1	0.333333	0.980351	0.558523	24.309
2cet	0	0	11.6	10	0	0	0.951228	0.0858559	3.73677
2fvd	20.8571	13.9048	13.9048	6.95238	1	0.333333	0.946115	0.487331	17.3774
2p15	29	19.3333	19.3333	10	0	0.333333	0.990175	0.564425	24.5659
2p4y	16.3333	10.8889	10.8889	7.62222	0	0.333333	0.957895	0.355069	10.6122
2qbp	29	19.3333	19.3333	10	0	0.333333	0.98807	0.538273	23.4276
2r9w	0	0	11.6	8	0	0	0.932632	0.0737125	3.20824
2vvn	0	0	3.86667	6	0	0	0.927368	0.0240393	1.04628
2vw5	29	38.6667	19.3333	10	1	0.666667	0.986667	0.607598	26.4449
2x00	24.25	16.1667	6.46667	8.08333	0	0.333333	0.933918	0.245389	9.63799
2xb8	29	38.6667	19.3333	10	1	0.666667	0.984561	0.615781	26.8011
2yki	0	0	8.34286	4.17143	0	0	0.796992	0.205547	7.32944
2zcq	29	38.6667	15.4667	8	0	0.666667	0.96	0.496512	21.61
3ag9	0	16.1667	12.9333	8.08333	0	0.333333	0.962865	0.387962	15.2378
3arp	0	0	0	0	0	0	0.458246	0.000103117	0.00448802
3coy	0	0	0	4	0	0	0.738947	0.00545954	0.237619
3dd0	24.25	16.1667	16.1667	9.7	0	0.333333	0.977193	0.443774	17.4298
3e93	29	38.6667	15.4667	8	0	0.666667	0.957544	0.458989	19.9769
3ebp	0	0	7.73333	8	0	0	0.890877	0.055962	2.43567
3ejr	29	19.3333	7.73333	8	0	0.333333	0.952982	0.287693	12.5215
3f3e	29	19.3333	11.6	8	1	0.333333	0.890175	0.385882	16.795
3fv1	29	19.3333	7.73333	10	0	0.333333	0.959298	0.329319	14.3332
3g0w	24.25	32.3333	19.4	9.7	1	0.666667	0.990351	0.672343	26.4072
3ge7	29	19.3333	15.4667	8	0	0.333333	0.939649	0.477346	20.7759
3gnw	0	0	0	0	0	0	0.453333	4.20543e-11	1.83036e-09
3kr8	29	19.3333	7.73333	6	0	0.333333	0.907719	0.29117	12.6728
3myg	16.3333	10.8889	13.0667	8.71111	1	0.333333	0.97154	0.536119	16.0234
3nw9	0	0	3.86667	8	0	0	0.937193	0.0686238	2.98676
3o9i	20.8571	13.9048	11.1238	5.5619	0	0.333333	0.753634	0.441105	15.7291
3p5o	29	19.3333	19.3333	10	1	0.333333	0.99193	0.666021	28.9877
3qqs	29	19.3333	15.4667	10	1	0.333333	0.975439	0.466919	20.322
3u8n	24.25	16.1667	9.7	8.08333	0	0.333333	0.916667	0.271083	10.6471
3uex	0	0	0	0	0	0	0.704561	8.47604e-06	0.000368909
3uri	0	0	0	2	0	0	0.794035	0.000205305	0.00893563
3utu	0	9.83333	11.8	7.86667	0	0.333333	0.942807	0.373276	10.2926
3zso	0	0	2.44167	4.88333	0	0	0.712939	0.041717	1.35824
4agq	0	0	3.86667	4	0	0	0.886316	0.0811714	3.53288
4de1	29	19.3333	3.86667	2	1	0.333333	0.622105	0.32301	14.0586
4f3c	29	19.3333	11.6	6	1	0.333333	0.804561	0.430191	18.7235
4gid	24.25	32.3333	12.9333	8.08333	1	0.666667	0.940936	0.589045	23.1356
4gr0	29	19.3333	19.3333	10	1	0.333333	0.984211	0.53219	23.1629
4ivc	16.3333	10.8889	13.0667	9.8	1	0.333333	0.978752	0.562313	16.8063
4jia	0	0	9.83333	6.88333	0	0	0.912982	0.188996	5.21134
4pcs	29	19.3333	7.73333	8	1	0.333333	0.951228	0.348571	15.1711
4rfm	0	0	7.325	6.10417	0	0	0.909868	0.123153	4.00967
4tmn	29	38.6667	7.73333	6	1	0.666667	0.914386	0.508589	22.1357
4twp	0	10.8889	8.71111	7.62222	0	0.333333	0.872904	0.26002	7.7714
4ty7	29	38.6667	15.4667	8	1	0.666667	0.881404	0.596048	25.9422
4w9h	0	0	11.6	10	0	0	0.971228	0.188076	8.18575
5c2h	29	19.3333	15.4667	10	1	0.333333	0.970526	0.365116	15.8912
5dwr	24.25	16.1667	12.9333	6.46667	1	0.333333	0.926901	0.517632	20.3307

### Sheet: DEKOIS 2.0
Target	EF0.5%	EF1%	EF5%	EF10%	SR0.5%	SR1%	AUROC	BEDROC (alpha=80.5)	RIE (alpha=80.5)
11betaHSD1	31	28.6154	12.5	8.25	1	0.916667	0.969083	0.80407	23.0688
17betaHSD1	26.5714	26.2308	16.5	8.75	0.833333	0.916667	0.971354	0.771242	22.127
A2A	31	31	17.5	9	1	1	0.97425	0.90279	25.9011
ACE	31	28.6154	18.5	9.5	1	0.916667	0.981125	0.93529	26.8336
ACE2	22.1429	26.2308	18.5	10	0.666667	0.833333	0.995271	0.857748	24.6089
ACHE	26.5714	19.0769	10	6.25	1	0.666667	0.891396	0.519439	14.9028
ADAM17	22.1429	23.8462	15	9	0.666667	0.75	0.977417	0.729403	20.9266
ADRB2	0	4.76923	3	3	0	0.0833333	0.825417	0.129456	3.71411
AKT1	26.5714	28.6154	17	8.75	0.833333	0.916667	0.950792	0.819383	23.5082
ALR2	22.1429	23.8462	11.5	6.5	0.666667	0.75	0.943729	0.642939	18.446
AR	26.5714	26.2308	14.5	9.25	0.833333	0.833333	0.978646	0.743327	21.3261
AURKA	31	28.6154	15	8.75	1	0.916667	0.964667	0.835293	23.9646
AURKB	22.1429	21.4615	15	9.25	0.666667	0.75	0.977167	0.692952	19.8809
BCL2	31	31	17.5	9	1	1	0.956833	0.922541	26.4678
BRAF	31	31	18.5	10	1	1	0.993687	0.943571	27.0711
CATL	26.5714	23.8462	15	8.25	0.833333	0.75	0.963021	0.697136	20.0009
CDK2	22.1429	19.0769	9	6.75	0.833333	0.666667	0.897292	0.520259	14.9263
COX1	31	28.6154	14	8.25	1	1	0.929833	0.801197	22.9864
COX2	31	31	18.5	9.75	1	1	0.994187	0.973342	27.9253
CTSK	22.1429	23.8462	17	9.25	0.666667	0.75	0.972021	0.755612	21.6786
CYP2A6	4.42857	4.76923	8	6.5	0.166667	0.0833333	0.877375	0.20336	5.83442
DHFR	31	31	16	8.5	1	1	0.966271	0.877847	25.1855
EGFR	22.1429	19.0769	8.5	5.75	0.666667	0.583333	0.887208	0.48869	14.0205
EPHB4	22.1429	21.4615	13.5	8.5	0.833333	0.666667	0.961562	0.617942	17.7288
ER-beta	31	31	18.5	9.5	1	1	0.975333	0.940715	26.9892
ERBB2	22.1429	23.8462	14	8.75	0.666667	0.75	0.970521	0.735738	21.1084
FGFR1	26.5714	28.6154	17	10	1	0.916667	0.991104	0.851036	24.4163
FKBP1A	31	31	17.5	10	1	1	0.991917	0.899956	25.8198
FXA	31	31	19	9.75	1	1	0.992188	0.938035	26.9123
GBA	22.1429	21.4615	15	7.5	0.833333	0.666667	0.883062	0.69417	19.9158
GR	26.5714	28.6154	17.5	9.75	0.833333	0.916667	0.986667	0.859142	24.6489
GSK3B	26.5714	16.6923	11	6.5	1	0.583333	0.879062	0.569202	16.3305
HDAC2	31	31	19.5	10	1	1	0.997729	0.971118	27.8615
HDAC8	31	31	20	10	1	1	0.999729	0.995667	28.5658
HIV1PR	4.42857	4.76923	4.5	3.5	0.166667	0.166667	0.744375	0.171207	4.91195
HIV1RT	4.42857	7.15385	2.5	1.75	0.166667	0.25	0.601229	0.178982	5.13501
HMGR	31	31	20	10	1	1	0.999625	0.994137	28.5219
HSP90	31	31	19	10	1	1	0.9955	0.955799	27.422
IGF1R	31	28.6154	18	10	1	0.916667	0.994979	0.906729	26.0141
INHA	22.1429	11.9231	7.5	6.5	0.833333	0.416667	0.87675	0.42015	12.0541
ITK	31	31	18.5	10	1	1	0.995708	0.948659	27.2171
JAK3	26.5714	26.2308	13.5	9.25	0.833333	0.833333	0.975271	0.754206	21.6382
JNK1	26.5714	21.4615	11	6.5	1	0.75	0.914479	0.651671	18.6965
JNK2	26.5714	23.8462	11.5	6.75	0.833333	0.75	0.905417	0.630281	18.0828
JNK3	26.5714	26.2308	10.5	6.5	1	0.916667	0.885583	0.645465	18.5185
KIF11	26.5714	28.6154	17	9.75	1	0.916667	0.987896	0.813216	23.3312
LCK	26.5714	26.2308	17	9.5	0.833333	0.833333	0.986313	0.837339	24.0233
MDM2	31	31	18.5	9.75	1	1	0.984687	0.969893	27.8263
MK2	17.7143	14.3077	10.5	6.25	0.5	0.5	0.8955	0.493927	14.1708
MMP2	31	28.6154	18	9.25	1	0.916667	0.9865	0.903939	25.9341
NA	22.1429	26.2308	17.5	9.25	0.666667	0.833333	0.985979	0.783582	22.481
P38-alpha	26.5714	28.6154	17.5	10	1	0.916667	0.991021	0.812716	23.3169
PARP-1	31	23.8462	16.5	8.5	1	0.75	0.928458	0.792756	22.7442
PDE4B	31	31	13.5	9	1	1	0.963667	0.760241	21.8114
PDE5	31	26.2308	16	9	1	0.916667	0.976812	0.838086	24.0448
PDK1	17.7143	21.4615	12	9	0.666667	0.666667	0.969104	0.59917	17.1902
PI3Kg	22.1429	26.2308	15	8.5	0.666667	0.833333	0.960875	0.766438	21.9892
PIM-1	22.1429	21.4615	10.5	7.25	0.833333	0.75	0.914708	0.608904	17.4695
PIM-2	26.5714	23.8462	12	7.75	1	0.833333	0.930896	0.678429	19.4642
PNP	31	28.6154	15	9.25	1	1	0.976	0.735252	21.0944
PPARA	26.5714	23.8462	13.5	8.75	1	0.75	0.966667	0.734666	21.0776
PPARG	31	31	12	7	1	1	0.893458	0.745698	21.3941
PR	22.1429	23.8462	11.5	6.75	0.666667	0.75	0.935479	0.636706	18.2672
PRKCQ	26.5714	26.2308	18	9.5	0.833333	0.833333	0.986833	0.851883	24.4406
PYGL-in	26.5714	23.8462	18	10	0.833333	0.833333	0.991292	0.755945	21.6881
PYGL-out	31	31	17	9.75	1	1	0.989521	0.875823	25.1274
QPCT	31	26.2308	20	10	1	0.833333	0.995083	0.843728	24.2066
ROCK-1	22.1429	16.6923	14	8.5	0.666667	0.583333	0.965854	0.600948	17.2412
RXR	31	31	20	10	1	1	0.9995	0.992658	28.4794
SARS-HCoV	0	0	0	0.768595	0	0	0.575323	0.000551925	0.0158348
SIRT2	0	0	4	4.75	0	0	0.821167	0.0751119	2.15497
SRC	31	28.6154	13.5	9	1	0.916667	0.972542	0.782695	22.4556
THROMBIN	31	31	18.5	9.25	1	1	0.98525	0.909296	26.0878
TIE2	31	28.6154	15	9	1	0.916667	0.970667	0.800829	22.9758
TK	22.1429	23.8462	18.5	9.75	0.666667	0.75	0.982833	0.774528	22.2213
TP	31	28.6154	17	9.5	1	1	0.977021	0.879404	25.2302
TPA	31	28.6154	15	7.75	1	0.916667	0.962521	0.863311	24.7685
TS	13.2857	9.53846	9	7.75	0.5	0.333333	0.866708	0.343105	9.8437
VEGFR1	31	28.6154	14.5	9	1	0.916667	0.965354	0.831555	23.8574
VEGFR2	26.5714	26.2308	15	8.5	0.833333	0.833333	0.946979	0.775789	22.2574
uPA	31	28.6154	13	7	1	1	0.955646	0.834352	23.9376

### Sheet: DUD-AD
Target	EF0.5%	EF1%	EF5%	EF10%	SR0.5%	SR1%	AUROC	BEDROC (alpha=80.5)	RIE (alpha=80.5)
aa2ar	11.4004	11.4004	11.1517	9.16179	1	1	0.991093	0.993416	11.3156
abl1	16.4677	12.0763	7.68491	5.70879	0.576923	0.423077	0.888923	0.392076	10.5245
ace	18.5993	18.2484	17.6799	9.95505	1	0.980769	0.997732	0.985813	18.0935
aces	12.0662	12.0662	10.569	7.12503	1	1	0.947159	0.957156	11.5346
ada	50.1836	46.9036	18.0502	9.99209	0.92	0.862745	0.989408	0.769165	32.304
ada17	9.30619	9.30619	9.18568	8.71395	0.892857	0.890909	0.983382	0.887601	9.24731
adrb1	14.197	14.4649	9.55466	7.77328	0.653846	0.679245	0.941385	0.614799	12.7937
adrb2	20.1789	17.9897	12.6022	8.17247	0.884615	0.807692	0.963653	0.749542	16.5249
akt1	8.04854	9.72532	9.87156	7.05952	0.444444	0.528302	0.922841	0.542615	9.71104
akt2	20.2367	24.4527	12.4544	7.94872	0.461538	0.568627	0.943869	0.541728	19.9651
aldr	25.0218	23.1451	14.0663	9.3566	0.769231	0.711538	0.976865	0.675526	20.1239
ampc	0	0	16.6142	9.36391	0	0	0.967396	0.204742	11.5292
andr	18.9084	17.7833	12.1519	8.50014	0.961538	0.90566	0.960415	0.777407	15.0119
aofb	22.6639	20.2357	12.9382	8.59819	0.538462	0.490196	0.957242	0.476789	17.104
bace1	18.7138	18.7138	15.3241	9.14504	1	1	0.973375	0.955081	17.6311
braf	20.9109	18.9505	12.8574	8.41291	0.615385	0.557692	0.949015	0.537122	16.5437
cah2	10.7894	10.7894	10.9052	9.74724	0.964286	0.963636	0.993556	0.973536	10.8847
casp3	26.191	25.6968	18.6648	9.78398	1	0.980769	0.993651	0.961663	24.0219
cdk2	9.50882	9.05029	6.86138	5.37681	0.814815	0.781818	0.88428	0.697287	8.06405
comt	85.5084	67.8106	18.9645	9.98817	0.68	0.54902	0.993139	0.779261	46.0905
cp2c9	14.8067	9.87115	5.82539	3.91133	0.346154	0.235294	0.765246	0.247583	8.97752
cp3a4	18.762	15.8304	5.86312	4.17084	0.615385	0.519231	0.784563	0.407446	11.5362
csf1r	16.7994	11.3996	8.67302	6.86614	0.538462	0.365385	0.919111	0.37947	10.9421
cxcr4	92.5154	54.6118	18.9402	9.48876	0.76	0.431373	0.968755	0.701578	41.7916
def	42.4321	38.5747	19.9805	9.99023	0.846154	0.764706	0.993143	0.77654	31.1205
dhi1	16.1909	16.1909	13.7744	9.32112	1	1	0.98183	0.960978	15.4513
dpp4	10.4053	10.4053	10.3304	9.59908	1	1	0.993941	0.998208	10.3821
drd3	11.035	11.2357	9.82082	7.53207	0.962963	0.981818	0.962061	0.918302	10.4996
dyr	19.3381	15.8481	15.9686	9.51293	0.884615	0.692308	0.983328	0.728389	16.0585
egfr	10.2491	10.2491	9.03246	7.06007	1	1	0.952409	0.967461	9.91174
esr1	11.4797	10.9579	11.0623	9.00116	0.814815	0.777778	0.977014	0.790033	11.0939
esr2	12.4876	11.9447	11.6621	9.07357	0.851852	0.814815	0.977273	0.821137	11.9878
fa10	7.38228	8.48962	8.5507	7.50466	0.714286	0.821429	0.978894	0.832874	8.60435
fa7	13.8381	17.2976	15.9245	9.20514	0.307692	0.392157	0.973329	0.447772	16.7755
fabp4	4.14403	4.22528	10.6048	9.13811	0.04	0.0392157	0.950152	0.120343	6.82391
fak1	31.4646	19.6654	16.5773	8.9877	0.615385	0.392157	0.954542	0.439347	17.8109
fgfr1	17.1068	18.5324	9.48168	7.11126	0.461538	0.5	0.929069	0.452913	14.874
fkb1a	46.1622	46.1622	18.5008	9.62837	1	1	0.989643	0.909844	34.6568
fnta	9.46791	9.46791	9.09728	7.56082	1	1	0.929968	0.98305	9.30553
fpps	59.9765	56.4484	19.9922	9.99608	1	0.941176	0.999007	0.955585	42.3384
gcr	18.9169	18.1174	13.6975	9.093	0.923077	0.886792	0.975939	0.825837	16.544
glcm	86.6154	64.3954	15.5157	9.0687	0.92	0.686275	0.966033	0.763273	41.2498
gria2	30.2103	25.8046	15.2898	8.65582	0.923077	0.788462	0.968347	0.741366	22.1897
grik1	42.8439	41.8701	19.1854	9.88939	0.846154	0.823529	0.991602	0.806767	32.518
hdac2	24.8553	23.7746	17.831	9.88809	0.884615	0.846154	0.988088	0.78412	20.7763
hdac8	17.5894	16.4167	17.7066	9.51656	0.576923	0.538462	0.981784	0.628115	17.784
hivint	17.6988	11.7992	8.38852	6.19152	0.346154	0.235294	0.85293	0.280788	11.383
hivpr	6.28551	6.10065	5.69766	4.84987	0.607143	0.6	0.842311	0.586415	6.06837
hivrt	2.93173	2.63856	1.89031	1.74263	0.185185	0.166667	0.679255	0.147877	2.32661
hmdh	30.4882	30.4882	19.9346	9.98651	1	1	0.999754	0.996747	28.2212
hs90a	57.9659	51.2775	19.2465	9.86895	1	0.882353	0.991901	0.83305	36.246
hxk4	53.3549	48.0194	19.9414	9.99022	0.961538	0.862745	0.996834	0.88216	37.4764
igf1r	24.1419	19.4476	13.06	8.16144	0.692308	0.557692	0.940068	0.584979	18.3712
inha	54.3542	43.8741	16.2278	9.75588	0.44	0.372549	0.980394	0.553234	32.2623
ital	37.3261	33.737	14.6122	8.24646	1	0.903846	0.91497	0.792818	26.1686
jak2	22.0848	17.4838	11.4019	7.19626	0.461538	0.372549	0.923824	0.417772	16.2735
kif11	35.7125	31.461	13.0754	8.18806	0.807692	0.705882	0.950936	0.619319	22.9495
kit	23.7674	16.6372	9.13703	6.44453	0.769231	0.54902	0.917054	0.478631	13.6961
kith	51.3158	55.8101	14.7078	7.89474	0.6	0.627451	0.938766	0.634656	33.6149
kpcb	33.7333	33	17.293	9.25566	0.884615	0.862745	0.967582	0.781337	26.1864
lck	2.77194	5.87987	7.22878	6.13495	0.185185	0.444444	0.917938	0.49676	6.4132
lkha4	24.4858	23.9028	17.0235	9.75479	0.807692	0.788462	0.988325	0.783556	22.0849
mapk2	25.3168	26.2906	12.0651	7.12036	0.5	0.509804	0.910589	0.517298	20.8505
mcr	25.0753	19.8513	12.5213	7.86772	0.461538	0.352941	0.948683	0.406982	17.0864
met	21.5992	25.799	15.4187	8.61279	0.692308	0.826923	0.959578	0.783444	22.5908
mk01	54.5394	37.9151	12.3856	7.58302	0.88	0.588235	0.922986	0.556817	25.5963
mk10	17.0314	10.4081	8.26439	6.34244	0.346154	0.215686	0.899678	0.244418	9.68397
mk14	7.94569	8.80935	7.77295	6.20109	0.821429	0.910714	0.941175	0.861778	8.33396
mmp13	9.76399	9.24092	8.6481	8.1221	1	0.946429	0.982531	0.941341	9.18882
mp2k1	17.951	15.5032	10.0709	7.67698	0.423077	0.372549	0.914042	0.362942	13.0899
nos1	51.13	48.1802	18.1751	9.28729	1	0.941176	0.981664	0.896133	36.3288
nram	52.1531	51.1501	19.5574	9.98242	1	0.980392	0.99816	0.978647	40.1361
pa2ga	49.6503	45.6783	15.1278	7.66477	0.961538	0.901961	0.83027	0.779489	31.7834
parp1	10.8681	10.8681	10.4365	8.76524	1	1	0.98517	0.98745	10.7252
pde5a	13.5955	13.5955	12.3413	8.32786	1	1	0.962617	0.966497	13.1047
pgh1	14.8376	14.6136	11.0515	7.17673	0.538462	0.538462	0.929628	0.523186	13.2872
pgh2	8.94581	8.42533	10.368	7.65236	0.703704	0.685185	0.941565	0.752859	9.41367
plk1	36.8081	34.9676	12.8972	7.38318	0.769231	0.745098	0.915387	0.65344	25.4535
pnph	47.7595	47.7595	19.9844	9.99219	0.961538	0.960784	0.998315	0.948057	37.7774
ppara	12.8353	12.3005	10.9635	9.13531	0.888889	0.851852	0.982859	0.823944	11.8524
ppard	20.2662	20.2356	15.9787	9.6538	0.923077	0.924528	0.988837	0.906365	19.3366
pparg	10.5462	10.3249	9.00335	7.84696	0.925926	0.909091	0.964722	0.86271	9.78999
prgr	17.4385	16.0971	11.8459	8.5601	0.962963	0.886792	0.974182	0.789379	14.1273
ptn1	38.0399	33.4751	12.2671	7.91231	0.961538	0.862745	0.957423	0.68449	23.54
pur2	89.5938	71.4918	19.937	9.98817	0.92	0.705882	0.996869	0.879287	48.832
pygm	35.5944	31.1077	16.85	9.61039	0.56	0.470588	0.976065	0.525971	24.4812
pyrd	40.8358	41.7235	17.7823	9.62837	0.884615	0.901961	0.984606	0.800649	30.4974
reni	37.8476	36.9014	17.6819	9.51365	0.769231	0.764706	0.97259	0.755106	29.9177
rock1	35.3977	27.5315	14.3803	8.9877	0.692308	0.54902	0.968116	0.578668	23.4589
rxra	34.7363	37.0018	17.0462	9.22588	0.884615	0.941176	0.978369	0.883151	30.2147
sahh	77.4725	74.2521	19.3498	9.99213	1	0.921569	0.996308	0.917409	46.7003
src	10.1894	8.86856	6.82836	5.41691	0.964286	0.836364	0.917595	0.757899	8.00462
tgfr1	28.2747	30.5069	14.5469	9.46633	0.730769	0.784314	0.976145	0.692709	23.4555
thb	45.8491	41.0732	15.3278	8.53701	0.923077	0.823529	0.95141	0.718912	28.6466
thrb	11.4501	11.6583	9.83737	8.3206	0.962963	0.981818	0.976856	0.926153	10.9848
try1	8.25469	7.96242	8.70184	8.05057	0.703704	0.654545	0.966271	0.697032	8.46793
tryb1	10.7297	9.38851	11.579	8.97084	0.307692	0.269231	0.952897	0.323825	10.1697
tysy	12.6514	13.555	9.69072	7.2364	0.269231	0.27451	0.911575	0.298387	11.4933
urok	19.6581	17.8152	15.5405	9.74367	0.615385	0.557692	0.981154	0.589532	17.317
vgfr2	9.94254	8.67713	6.62836	5.83491	0.740741	0.648148	0.928492	0.589014	7.79039
wee1	11.5724	16.3942	15.4751	9.6964	0.230769	0.313725	0.975507	0.410781	16.4624
xiap	47.1969	47.1969	19.1737	9.88646	0.923077	0.921569	0.996174	0.935692	37.9325

### Sheet: DUD-E
Target	EF0.5%	EF1%	EF5%	EF10%	SR0.5%	SR1%	AUROC	BEDROC (alpha=80.5)	RIE (alpha=80.5)
aa2ar	66.4564	64.3861	19.4972	9.89379	1	0.96875	0.994801	0.95414	44.5254
abl1	58.9738	50.783	17.6794	9.22402	0.981818	0.844037	0.971992	0.811136	35.9666
ace	57.3867	54.907	18.9872	9.81812	0.94186	0.901163	0.991388	0.882517	39.4242
aces	58.947	56.5276	17.2958	9.18082	1	0.958801	0.970748	0.863451	37.9078
ada	59.6022	55.3449	19.9388	9.98739	1	0.927273	0.997583	0.914444	40.3823
ada17	56.5063	55.3478	19.1687	9.65953	0.824176	0.81044	0.981311	0.830083	39.2991
adrb1	54.7107	44.9309	15.4627	8.98618	0.8375	0.689441	0.967752	0.679165	31.3915
adrb2	56.5158	40.5091	13.6716	8.22025	0.855263	0.611842	0.951353	0.621901	28.91
akt1	54.4222	50.3406	17.1839	8.93824	0.952381	0.88024	0.954611	0.829111	35.7965
akt2	59.9744	54.0614	16.9158	8.88509	1	0.9	0.969163	0.844909	37.4341
aldr	42.5767	33.1848	13.7092	8.55253	0.73913	0.576087	0.955873	0.567144	24.5931
ampc	0	0	5.41293	6.24569	0	0	0.878465	0.0493895	2.19587
andr	42.5953	30.685	14.3485	8.17788	0.780822	0.568493	0.929465	0.595366	24.9995
aofb	12.7905	9.72801	7.5217	5.48555	0.228571	0.171429	0.879499	0.208017	9.01631
bace1	63.5455	54.0137	18.1458	9.537	0.978261	0.831522	0.972207	0.849574	39.2046
braf	63.8542	57.3385	18.2569	9.46619	0.960784	0.871287	0.98123	0.870539	40.6253
cah2	61.9291	62.3275	19.7867	9.91682	0.962025	0.968454	0.995759	0.97446	44.7609
casp3	31.8655	23.1135	12.7626	7.78823	0.592593	0.422018	0.920499	0.444411	18.7425
cdk2	32.4025	26.0903	11.4703	7.44568	0.542254	0.438163	0.912056	0.453729	20.064
comt	90.1573	75.4353	18.9805	9.73358	0.947368	0.794872	0.993266	0.903667	49.0404
cp2c9	26.5614	17.4309	7.65655	4.58333	0.421053	0.276316	0.804152	0.308608	14.034
cp3a4	26.9912	21.7103	8.11087	5.11765	0.383333	0.308333	0.818034	0.329907	15.8244
csf1r	43.0797	42.4813	16.6211	9.21387	0.580645	0.569106	0.976376	0.663263	32.5816
cxcr4	33.5028	29.5371	10.9555	7.74101	0.411765	0.352941	0.909344	0.413369	21.6229
def	56.8824	54.9541	19.9381	9.98623	1	0.965517	0.999659	0.984726	42.4091
dhi1	54.8173	48.1329	17.1515	9.24242	0.918367	0.807107	0.972639	0.773596	34.1727
dpp4	63.6105	58.7001	18.8291	9.75445	0.816425	0.754217	0.985505	0.802164	40.2392
drd3	71.9375	67.1555	19.0362	9.75	1	0.936232	0.989597	0.905875	43.8832
dyr	75.4589	69.4222	19.557	9.86504	1	0.925287	0.994132	0.929252	45.9915
egfr	65.6679	64.3767	18.5198	9.61039	1	0.980337	0.985179	0.904181	41.9487
esr1	55.0078	55.0078	19.5189	9.84241	1	1	0.990336	0.96796	40.9222
esr2	56.0381	55.7661	19.6052	9.86184	1	0.995146	0.989396	0.962554	41.1154
fa10	53.7467	53.3748	19.5781	9.86691	1	0.99308	0.993838	0.943957	39.3888
fa7	55.8246	54.9523	17.4999	8.93894	1	0.984375	0.974411	0.904622	38.5593
fabp4	51.0091	42.5076	16.578	9.35167	0.857143	0.714286	0.971977	0.692627	30.5619
fak1	46.7143	45.5818	17.1685	8.9	0.888889	0.833333	0.957021	0.81726	34.3717
fgfr1	63.5899	50.0146	16.5449	9.20759	1	0.795455	0.972302	0.763422	34.857
fkb1a	53.2523	42.6018	17.9906	9.26517	1	0.79661	0.979669	0.790596	32.816
fnta	82.599	64.686	16.8217	8.63043	0.938462	0.735125	0.945639	0.804668	42.4422
fpps	105.118	95.7739	19.9888	9.99441	1	0.921348	0.999952	0.997481	56.1007
gcr	52.2271	42.5186	15.7344	9.14609	0.881579	0.718954	0.967539	0.715557	31.4693
glcm	60.6648	47.5802	15.1616	7.76569	0.842105	0.666667	0.919172	0.698404	33.7101
gria2	26.153	17.5795	7.45779	5.88265	0.35	0.233333	0.834639	0.265916	13.2
grik1	65.8515	57.0058	15.6224	8.30559	1	0.865672	0.91589	0.79538	36.9515
hdac2	54.537	53.9768	18.9998	9.83315	0.961538	0.952381	0.992536	0.933379	40.1179
hdac8	62.4706	62.4706	19.0588	9.88235	1	1	0.993482	0.953865	43.1627
hivint	15.8824	9.92647	4.5932	3.1	0.235294	0.147059	0.672161	0.176201	8.28466
hivpr	13.0188	8.95177	4.36399	3.26457	0.19337	0.132231	0.698452	0.151033	7.11129
hivrt	4.692	2.65293	1.41931	1.03545	0.0833333	0.046875	0.481613	0.0594648	2.56117
hmdh	52.4706	52.4706	20	10	1	1	0.999601	0.986497	40.6006
hs90a	56.1136	53.8691	19.7647	9.99595	1	0.959184	0.997666	0.937934	40.0935
hxk4	52.087	44.4909	19.7496	9.98333	1	0.854167	0.996559	0.889907	36.4699
igf1r	63.8378	62.4939	18.49	9.45746	1	0.978723	0.98741	0.921466	42.1554
inha	18.1628	22.7035	10.6206	7.18783	0.333333	0.434783	0.923721	0.40982	17.2338
ital	61.1716	51.0826	14.9241	8.25896	1	0.813953	0.900193	0.762067	34.5185
jak2	54.4832	49.7668	18.0952	9.6218	0.909091	0.80303	0.984111	0.786145	35.362
kif11	54.9044	39.4626	13.0772	8.01264	0.914286	0.657143	0.933336	0.635557	28.1777
kit	58.0303	53.7912	17.8246	9.57471	0.90566	0.849057	0.984698	0.806862	36.9455
kith	47.6	47.6	14.3219	7.18557	0.933333	0.931034	0.817615	0.817535	33.0928
kpcb	52.3556	45.5905	15.8429	8.36564	0.818182	0.693182	0.955724	0.696817	32.2741
lck	65.765	59.5905	18.7143	9.66667	0.992806	0.899281	0.986213	0.872244	40.6385
lkha4	51.6702	48.1427	19.0268	9.81538	0.916667	0.854167	0.99166	0.849415	36.3629
mapk2	59.957	49.1199	16.2143	8.79921	0.967742	0.793651	0.966213	0.765137	34.4581
mcr	41.3239	42.1036	14.6362	8.50091	0.730769	0.75	0.941533	0.672168	28.6405
met	68.7711	66.379	18.3068	9.63518	1	0.964912	0.984442	0.903874	42.8785
mk01	58.5949	53.6081	15.659	8.09952	1	0.913043	0.929181	0.817532	35.7773
mk10	41.7104	32.2308	14.3887	7.87757	0.647059	0.507463	0.930437	0.578463	26.5925
mk14	51.3148	43.1673	16.2576	9.11715	0.818681	0.684066	0.971006	0.691431	31.428
mmp13	57.3002	55.2038	19.7161	9.96292	0.867725	0.835979	0.995601	0.871954	40.5641
mp2k1	55.3353	42.8251	16.8412	8.83336	0.829268	0.626506	0.961865	0.697135	32.976
nos1	19.878	24.8476	14.7819	8.1	0.243902	0.304878	0.909667	0.411934	21.0695
nram	64.2653	60.185	19.3816	9.89482	1	0.936508	0.995331	0.929813	42.6795
pa2ga	53.0202	48.0183	15.1198	7.67531	1	0.923077	0.797399	0.786595	32.5684
parp1	59.7604	57.7946	17.9909	9.19231	0.993464	0.960784	0.963889	0.887805	39.3962
pde5a	62.1958	50.1579	16.7767	8.89384	0.885714	0.713262	0.95908	0.748599	35.8623
pgh1	42.0322	31.7804	11.5845	6.97119	0.745455	0.563636	0.900261	0.552611	23.685
pgh2	51.002	45.0288	14.6114	8.11322	0.940678	0.830508	0.933378	0.743085	31.1609
plk1	64.5514	51.6411	13.0595	7.56681	1	0.811594	0.910126	0.707232	32.5347
pnph	66.5736	54.9735	17.6524	9.21416	0.971429	0.802817	0.957685	0.806155	38.1648
ppara	48.1891	47.386	17.9552	9.62077	0.909091	0.893939	0.987332	0.840862	34.8106
ppard	52.0417	51.6253	18.5685	9.58333	1	0.992	0.989032	0.936682	38.3674
pparg	48.7301	44.6004	15.8992	8.6137	0.914729	0.837209	0.949341	0.777343	32.273
prgr	40.1296	34.6883	13.6373	8.28988	0.7375	0.641509	0.947401	0.602635	25.3224
ptn1	50.632	37.5904	11.6923	6.92308	0.891892	0.662162	0.919379	0.600076	25.8153
pur2	55	55	19.529	9.8	1	1	0.984874	0.970167	41.0122
pygm	44.8275	38.2673	15.5343	9.60324	0.85	0.725	0.976742	0.690258	28.3546
pyrd	55.5258	49.2568	15.9897	8.81673	0.939394	0.833333	0.969834	0.782528	34.4049
reni	47.1554	32.5173	14.1946	8.64405	0.685714	0.478873	0.945551	0.546011	25.746
rock1	48	41	18	9.7	0.75	0.640625	0.984671	0.68897	31.5592
rxra	54.0534	53.2921	17.9671	9.14868	1	0.985915	0.973884	0.921116	38.5601
sahh	55.7619	55.7619	19.6434	9.98011	1	1	0.99775	0.964067	41.0676
src	66.0802	61.6982	18.4648	9.67392	0.988571	0.922857	0.986644	0.883548	41.3463
tgfr1	63.4346	64.1637	19.8335	9.9919	0.976744	0.988372	0.998955	0.970341	44.7612
thb	73.3301	64.6463	16.4896	8.92377	1	0.881579	0.957924	0.839179	41.0076
thrb	59.577	56.7606	18.3414	9.45598	1	0.952727	0.979529	0.899184	39.6996
try1	56.6491	51.5319	17.4538	9.08652	0.962121	0.875	0.967877	0.820368	35.9886
tryb1	44.5832	41.8812	14.5909	8.78153	0.846154	0.794872	0.961945	0.683629	28.2033
tysy	19.7769	15.5037	8.80606	6.05416	0.323529	0.246377	0.830118	0.286346	13.0052
urok	59.3788	52.012	18.9972	9.68362	0.96	0.85	0.984946	0.857427	38.586
vgfr2	60.5378	55.1675	18.4834	9.53508	0.976378	0.889764	0.984084	0.856789	38.6212
wee1	13.4081	8.7563	6.07066	3.5249	0.193548	0.142857	0.788063	0.194274	8.7056
xiap	46.6667	38.6321	17.9658	9.2	0.884615	0.730769	0.984153	0.743697	30.6178

### Sheet: LIT-PCBA
Target	EF0.5%	EF1%	EF5%	EF10%	SR0.5%	SR1%	AUROC	BEDROC (alpha=80.5)	RIE (alpha=80.5)
ADRB2	35.2828	17.6471	3.52941	1.76471	0.00192061	0.00096	0.567229	0.175041	14.06
ALDH1	1.39445	1.506	1.568	1.53313	0.0688705	0.0744314	0.545301	0.0784858	1.55931
ESR1_ago	30.7473	15.3736	3.07473	1.53736	0.0714286	0.0357143	0.640089	0.147448	10.8258
ESR1_ant	5.71267	2.91234	0.978455	0.784314	0.12	0.06	0.464719	0.0509159	2.02492
FEN1	19.5106	11.1102	3.79394	2.43896	0.0202361	0.0115233	0.601018	0.111098	8.58019
GBA	19.2653	13.8516	3.73491	1.98794	0.0108035	0.00776502	0.491786	0.117978	9.28616
IDH1	5.12662	10.2561	3.07682	3.07691	0.000552486	0.00110467	0.681495	0.0821168	6.58183
KAT2A	7.21529	4.6384	3.2988	2.06181	0.00401376	0.00258102	0.5599	0.0601372	4.73425
MAPK1	3.24351	3.24351	3.0518	2.56481	0.015873	0.0158983	0.64784	0.0486535	3.2372
MTORC1	4.10744	3.08989	0.824468	0.824717	0.0121212	0.00906344	0.433589	0.0316546	2.26969
OPRK1	83.284	49.9889	11.6667	7.5	0.0074129	0.00444774	0.87945	0.427712	34.3078
PKM2	11.7154	9.33948	3.4797	2.23442	0.0260163	0.0207233	0.579543	0.0900211	6.63637
PPARG	28.7407	18.3019	8.14504	5.18321	0.153846	0.0961538	0.786833	0.214029	14.1018
TP53	0	0	1.51435	1.13844	0	0	0.457382	0.00871289	0.363615
VDR	2.71396	2.82783	2.19452	1.92303	0.00673779	0.00701656	0.617609	0.0343451	2.50616
