## Supplementary File 2 for "Protein language models are performant in structure-free virtual screening"

### Sheet: CASF-2016
Target	EF0.5%	EF1%	EF5%	EF10%	SR0.5%	SR1%	AUROC	BEDROC (alpha=80.5)	RIE (alpha=80.5)
1e66	29	19.3333	7.73333	8	1	0.333333	0.941754	0.430992	18.7584
1mq6	0	0	9.7	8.08333	0	0	0.937427	0.105309	4.13615
1nvq	16.3333	10.8889	6.53333	3.26667	1	0.333333	0.8	0.329376	9.8443
1o3f	29	19.3333	11.6	10	1	0.333333	0.964561	0.396135	17.2413
1sqa	0	0	12.9333	9.7	0	0	0.962865	0.193814	7.61231
1u1b	0	19.3333	11.6	8	0	0.333333	0.959298	0.387254	16.8547
2al5	29	38.6667	15.4667	8	0	0.666667	0.938246	0.517754	22.5346
2cet	0	0	11.6	10	0	0	0.96807	0.23809	10.3626
2fvd	20.8571	13.9048	11.1238	5.5619	0	0.333333	0.903759	0.401778	14.3267
2p15	29	19.3333	19.3333	10	0	0.333333	0.98386	0.492548	21.4375
2p4y	0	0	10.8889	7.62222	0	0	0.89922	0.115607	3.45523
2qbp	0	19.3333	15.4667	10	0	0.333333	0.974035	0.317272	13.8089
2r9w	0	0	7.73333	6	0	0	0.87614	0.0558307	2.42996
2vvn	0	0	11.6	8	0	0	0.939649	0.0797454	3.47082
2vw5	0	0	7.73333	6	0	0	0.838596	0.171305	7.45581
2x00	0	0	0	0	0	0	0.483626	8.00764e-12	3.14511e-10
2xb8	0	0	0	8	0	0	0.927719	0.00804755	0.350259
2yki	20.8571	13.9048	8.34286	6.95238	0	0.333333	0.889724	0.240675	8.58206
2zcq	0	0	0	0	0	0	0.766316	2.52366e-06	0.000109839
3ag9	0	0	9.7	6.46667	0	0	0.916959	0.132242	5.19398
3arp	0	0	3.86667	2	0	0	0.564912	0.0201234	0.875844
3coy	0	0	0	0	0	0	0.522105	4.02064e-06	0.000174993
3dd0	24.25	16.1667	16.1667	9.7	0	0.333333	0.974854	0.446828	17.5498
3e93	0	0	3.86667	2	0	0	0.631228	0.061079	2.65838
3ebp	0	19.3333	7.73333	6	0	0.333333	0.856842	0.196333	8.54515
3ejr	0	0	7.73333	6	0	0	0.910877	0.0668204	2.90827
3f3e	0	0	0	4	0	0	0.759298	0.000493661	0.021486
3fv1	0	0	11.6	10	0	0	0.961053	0.0806058	3.50826
3g0w	0	0	3.23333	1.61667	0	0	0.651754	0.0748399	2.93944
3ge7	0	0	0	0	0	0	0.396842	1.0166e-14	4.42463e-13
3gnw	0	0	0	4	0	0	0.677544	0.000724672	0.0315404
3kr8	29	19.3333	11.6	6	1	0.333333	0.912281	0.430217	18.7246
3myg	16.3333	10.8889	13.0667	7.62222	0	0.333333	0.958674	0.407621	12.1829
3nw9	0	0	0	4	0	0	0.87193	0.00201351	0.0876353
3o9i	0	0	0	0	0	0	0.27594	1.81782e-05	0.000648205
3p5o	29	19.3333	15.4667	8	1	0.333333	0.87193	0.513773	22.3613
3qqs	0	0	7.73333	6	0	0	0.878596	0.081346	3.54048
3u8n	0	0	0	0	0	0	0.415205	1.67516e-10	6.57942e-09
3uex	0	0	0	0	0	0	0.402105	2.15724e-19	9.38909e-18
3uri	0	0	3.86667	4	0	0	0.71614	0.0204357	0.889439
3utu	14.75	9.83333	11.8	5.9	1	0.333333	0.800351	0.470769	12.9809
3zso	0	0	0	2.44167	0	0	0.541886	0.00459832	0.149715
4agq	0	0	0	0	0	0	0.127018	2.22654e-29	9.69074e-28
4de1	0	0	0	2	0	0	0.671228	0.00165458	0.0720134
4f3c	29	19.3333	11.6	6	0	0.333333	0.945965	0.377753	16.4412
4gid	24.25	16.1667	9.7	6.46667	1	0.333333	0.872807	0.461729	18.135
4gr0	29	38.6667	15.4667	8	1	0.666667	0.958947	0.624088	27.1626
4ivc	0	0	2.17778	4.35556	0	0	0.852437	0.0135383	0.40463
4jia	0	0	3.93333	5.9	0	0	0.845263	0.0958664	2.6434
4pcs	29	19.3333	7.73333	8	1	0.333333	0.934737	0.3302	14.3716
4rfm	0	0	4.88333	3.6625	0	0	0.848465	0.0695367	2.26401
4tmn	29	19.3333	3.86667	2	0	0.333333	0.777193	0.244716	10.651
4twp	0	0	8.71111	6.53333	0	0	0.806238	0.141698	4.23504
4ty7	0	0	15.4667	8	0	0	0.965965	0.282644	12.3017
4w9h	0	0	0	0	0	0	0.444912	4.20686e-11	1.83098e-09
5c2h	0	0	11.6	8	0	0	0.953684	0.238516	10.3811
5dwr	24.25	16.1667	9.7	4.85	0	0.333333	0.88655	0.315693	12.3993

### Sheet: DEKOIS 2.0
Target	EF0.5%	EF1%	EF5%	EF10%	SR0.5%	SR1%	AUROC	BEDROC (alpha=80.5)	RIE (alpha=80.5)
11betaHSD1	22.1429	14.3077	8	6	0.666667	0.5	0.8835	0.437617	12.5553
17betaHSD1	4.42857	2.38462	6.5	4.5	0.166667	0.0833333	0.813167	0.167901	4.81708
A2A	26.5714	23.8462	11.5	7.25	0.833333	0.75	0.880667	0.593107	17.0163
ACE	22.1429	19.0769	11	6.5	0.833333	0.583333	0.942312	0.530928	15.2324
ACE2	13.2857	16.6923	15.5	9.25	0.5	0.5	0.970167	0.585389	16.7949
ACHE	31	28.6154	14.5	8	1	0.916667	0.969208	0.847708	24.3208
ADAM17	26.5714	26.2308	11	6.25	0.833333	0.833333	0.867	0.662299	19.0014
ADRB2	22.1429	19.0769	11	6.25	0.666667	0.666667	0.832708	0.576753	16.5471
AKT1	17.7143	9.53846	11.5	7	0.666667	0.333333	0.897771	0.419626	12.0391
ALR2	0	2.38462	2.5	2.5	0	0	0.837375	0.105167	3.01725
AR	0	2.38462	2	1.75	0	0.0833333	0.650562	0.0607646	1.74334
AURKA	22.1429	21.4615	14	8.75	0.666667	0.666667	0.935021	0.64531	18.514
AURKB	26.5714	26.2308	13	8	0.833333	0.833333	0.95175	0.690372	19.8068
BCL2	31	23.8462	9	5.25	1	0.75	0.795396	0.595922	17.097
BRAF	31	26.2308	10.5	6.75	1	0.833333	0.931292	0.621532	17.8318
CATL	22.1429	14.3077	9	6	0.666667	0.5	0.883917	0.463653	13.3023
CDK2	17.7143	9.53846	8.5	5.25	0.666667	0.333333	0.877271	0.375041	10.76
COX1	31	21.4615	6	5	1	0.75	0.809937	0.507714	14.5664
COX2	31	31	17.5	9.25	1	1	0.977	0.95131	27.2932
CTSK	13.2857	14.3077	12.5	7.25	0.5	0.5	0.870271	0.473237	13.5772
CYP2A6	22.1429	14.3077	6.5	4.5	0.833333	0.5	0.707104	0.433495	12.437
DHFR	26.5714	23.8462	15.5	8.25	0.833333	0.833333	0.947521	0.752022	21.5756
EGFR	17.7143	14.3077	9.5	7.25	0.666667	0.416667	0.912	0.438527	12.5814
EPHB4	22.1429	19.0769	10	7.75	0.666667	0.583333	0.952312	0.478404	13.7255
ER-beta	22.1429	19.0769	12	6.75	0.666667	0.666667	0.896437	0.544697	15.6274
ERBB2	13.2857	14.3077	9	6	0.5	0.416667	0.921146	0.468149	13.4312
FGFR1	26.5714	19.0769	13.5	9	1	0.583333	0.972083	0.618829	17.7543
FKBP1A	0	0	7.5	6.75	0	0	0.919354	0.119828	3.43787
FXA	26.5714	28.6154	11.5	7.25	0.833333	0.916667	0.881562	0.713656	20.4749
GBA	22.1429	19.0769	4	2	0.833333	0.666667	0.358958	0.416271	11.9429
GR	4.42857	4.76923	2	1.25	0.166667	0.166667	0.540625	0.147679	4.23693
GSK3B	17.7143	14.3077	8	5.75	0.5	0.5	0.834687	0.386346	11.0843
HDAC2	31	31	20	10	1	1	0.999792	0.99694	28.6023
HDAC8	26.5714	28.6154	20	10	0.833333	0.916667	0.998958	0.948215	27.2044
HIV1PR	0	0	0	0.75	0	0	0.318365	0.00222112	0.063724
HIV1RT	0	0	1.5	2	0	0	0.5635	0.0488781	1.40232
HMGR	0	4.76923	3	2.25	0	0.0833333	0.616167	0.124682	3.57713
HSP90	26.5714	26.2308	13.5	8.5	0.833333	0.916667	0.960438	0.747734	21.4526
IGF1R	13.2857	19.0769	11	7.75	0.5	0.583333	0.92276	0.465256	13.3482
INHA	0	0	1.5	1.5	0	0	0.520396	0.0571766	1.6404
ITK	17.7143	14.3077	11.5	8.5	0.666667	0.416667	0.94975	0.506641	14.5356
JAK3	17.7143	19.0769	10.5	6.75	0.666667	0.583333	0.931042	0.529071	15.1791
JNK1	17.7143	16.6923	9	5.5	0.5	0.5	0.835562	0.426072	12.224
JNK2	17.7143	11.9231	9.5	5.5	0.666667	0.416667	0.827104	0.462538	13.2702
JNK3	17.7143	16.6923	8.5	5.25	0.666667	0.5	0.820833	0.494963	14.2005
KIF11	0	0	0	0	0	0	0.132312	2.79838e-07	8.02858e-06
LCK	22.1429	21.4615	12	7.5	0.666667	0.666667	0.937437	0.63424	18.1964
MDM2	26.5714	28.6154	14	7.5	0.833333	0.916667	0.919333	0.766012	21.9769
MK2	13.2857	14.3077	7.5	6.5	0.5	0.416667	0.886917	0.376895	10.8132
MMP2	31	28.6154	18.5	9.5	1	0.916667	0.988979	0.877472	25.1747
NA	22.1429	21.4615	13.5	8.25	0.666667	0.666667	0.960333	0.691605	19.8422
P38-alpha	17.7143	11.9231	6	6.25	0.5	0.416667	0.881292	0.331037	9.49748
PARP-1	0	0	1	1.75	0	0	0.652229	0.0120738	0.346397
PDE4B	22.1429	14.3077	10	7	0.833333	0.5	0.914208	0.48196	13.8275
PDE5	8.85714	9.53846	7.5	6.25	0.166667	0.333333	0.884208	0.245726	7.0499
PDK1	26.5714	28.6154	14	9.25	0.833333	0.916667	0.971229	0.681251	19.5451
PI3Kg	31	28.6154	15	8.75	1	0.916667	0.970854	0.804213	23.0729
PIM-1	8.85714	7.15385	4.5	3.75	0.333333	0.25	0.818042	0.239975	6.8849
PIM-2	13.2857	14.3077	7.5	6.25	0.5	0.416667	0.859292	0.379092	10.8762
PNP	4.42857	2.38462	2.5	3	0.166667	0.0833333	0.796583	0.0854787	2.45239
PPARA	4.42857	2.38462	4	2.5	0.166667	0.0833333	0.598562	0.128594	3.68936
PPARG	0	0	0.5	1.5	0	0	0.536646	0.0128807	0.369548
PR	4.42857	2.38462	2	1.5	0.166667	0.0833333	0.629958	0.0671829	1.92748
PRKCQ	26.5714	23.8462	16.5	8.5	1	0.75	0.963896	0.727356	20.8679
PYGL-in	4.42857	2.38462	3.5	2.5	0.166667	0.0833333	0.691854	0.112843	3.23747
PYGL-out	0	0	0	0	0	0	0.67051	8.96954e-06	0.000257337
QPCT	22.1429	19.0769	15.5	9.5	0.666667	0.583333	0.979417	0.606158	17.3907
ROCK-1	8.85714	14.3077	9	6	0.333333	0.5	0.843521	0.404889	11.6163
RXR	31	31	18.5	9.75	1	1	0.990583	0.888844	25.501
SARS-HCoV	0	0	3.55738	3.33058	0	0	0.704449	0.0828875	2.37805
SIRT2	0	0	3	3.75	0	0	0.740354	0.0853023	2.44733
SRC	31	19.0769	14	8.25	1	0.666667	0.938937	0.722616	20.7319
THROMBIN	26.5714	23.8462	10.5	6.5	0.833333	0.833333	0.768792	0.660618	18.9532
TIE2	31	26.2308	12	8	1	0.916667	0.962917	0.762172	21.8668
TK	13.2857	11.9231	8	7.5	0.5	0.416667	0.9055	0.369414	10.5985
TP	17.7143	14.3077	8.5	5.75	0.5	0.416667	0.732812	0.392787	11.2691
TPA	22.1429	14.3077	12.5	7.5	0.833333	0.5	0.92125	0.555666	15.9421
TS	0	7.15385	5.5	3.25	0	0.25	0.755708	0.236285	6.77904
VEGFR1	17.7143	16.6923	12.5	7.75	0.666667	0.583333	0.935729	0.566032	16.2395
VEGFR2	22.1429	19.0769	9.5	6.5	0.666667	0.666667	0.922312	0.542739	15.5712
uPA	13.2857	19.0769	12.5	7.75	0.333333	0.583333	0.936833	0.51892	14.8879

### Sheet: DUD-AD
Target	EF0.5%	EF1%	EF5%	EF10%	SR0.5%	SR1%	AUROC	BEDROC (alpha=80.5)	RIE (alpha=80.5)
aa2ar	9.77178	9.94945	9.12033	7.42063	0.851852	0.872727	0.958563	0.84654	9.64263
abl1	4.39138	5.48922	3.95224	3.5131	0.153846	0.192308	0.79633	0.176631	4.74129
ace	2.75545	3.5093	6.50622	6.51861	0.153846	0.173077	0.933098	0.239314	4.39236
aces	12.0662	12.0662	11.4057	8.44856	1	1	0.976819	0.984447	11.8635
ada	20.9098	25.5838	18.9098	9.99209	0.4	0.470588	0.989551	0.60899	25.5768
ada17	7.0727	6.51433	6.97362	6.42278	0.678571	0.618182	0.878689	0.64862	6.75753
adrb1	16.5632	16.8757	11.5789	7.44939	0.769231	0.792453	0.926687	0.725051	15.088
adrb2	19.3381	17.1331	11.6528	7.5671	0.846154	0.75	0.932964	0.669159	14.7527
akt1	10.0607	9.38996	6.53566	5.32022	0.555556	0.528302	0.875436	0.455463	8.1513
akt2	5.05917	5.90237	4.94762	5.04274	0.115385	0.117647	0.865705	0.139688	5.14811
aldr	17.5152	15.0131	8.41466	5.90282	0.538462	0.461538	0.895715	0.405234	12.0719
ampc	4.05769	10.3431	14.5374	8.32347	0.04	0.0980392	0.956697	0.247241	13.9223
andr	0.727248	2.96388	3.11207	2.93236	0.0384615	0.150943	0.721676	0.146524	2.8294
aofb	27.5205	21.0451	11.4642	7.45176	0.653846	0.509804	0.939397	0.489892	17.5741
bace1	14.5552	13.4174	9.03911	6.84995	0.807692	0.716981	0.907523	0.679941	12.5519
braf	7.8416	9.802	6.2975	5.06089	0.230769	0.288462	0.873888	0.25671	7.90685
cah2	10.7894	10.9892	10.4593	9.58479	0.964286	0.981818	0.990671	0.968842	10.8323
casp3	24.2509	24.2143	14.7512	9.08154	0.923077	0.923077	0.970888	0.791108	19.7615
cdk2	0.826854	2.52566	4.04106	3.68997	0.037037	0.218182	0.843586	0.268612	3.10647
comt	0	0	5.34895	5.11589	0	0	0.891494	0.0205341	1.21452
cp2c9	11.5163	7.40337	3.49523	2.41338	0.269231	0.176471	0.629164	0.165593	6.0045
cp3a4	8.20837	8.20837	4.45597	3.23093	0.269231	0.269231	0.585272	0.224435	6.35449
csf1r	8.39968	4.19984	3.4933	3.4933	0.269231	0.134615	0.830146	0.123404	3.55838
cxcr4	0	0	0	0	0	0	0.570517	7.83181e-06	0.000466525
def	38.5747	40.5034	19.7846	9.99023	0.769231	0.803922	0.994725	0.818398	32.798
dhi1	16.1909	14.6918	9.6058	6.90005	1	0.90566	0.930006	0.794227	12.7702
dpp4	10.4053	10.4053	10.293	8.56793	1	1	0.960468	0.995311	10.3519
drd3	10.2176	10.8195	9.82082	7.90659	0.888889	0.945455	0.976836	0.909445	10.3983
dyr	22.7013	21.4163	15.0191	8.82108	1	0.942308	0.960017	0.867463	19.1246
egfr	5.49058	5.30756	4.23973	3.46552	0.535714	0.517857	0.827148	0.450201	4.61236
esr1	6.78348	7.30529	7.56619	6.28777	0.481481	0.518519	0.915036	0.564126	7.92161
esr2	3.80059	5.70088	6.81199	5.50409	0.259259	0.388889	0.891702	0.408529	5.9641
fa10	5.53671	6.09038	5.72525	5.28864	0.535714	0.589286	0.892837	0.533854	5.5152
fa7	6.91903	14.7029	13.1246	8.7668	0.153846	0.333333	0.927803	0.380622	14.2598
fabp4	12.4321	23.239	11.029	8.07554	0.08	0.215686	0.946887	0.269119	15.2601
fak1	5.89962	12.7825	12.9822	7.98906	0.115385	0.254902	0.946495	0.330629	13.4036
fgfr1	18.5324	14.2557	7.9014	5.67464	0.5	0.384615	0.902393	0.377019	12.3816
fkb1a	8.87734	11.5405	11.4956	7.91866	0.192308	0.235294	0.926289	0.287429	10.9484
fnta	0.326479	0.166104	0.37063	0.286906	0.0357143	0.0178571	0.416757	0.0297598	0.281705
fpps	48.4425	51.7444	19.9922	9.99608	0.8	0.862745	0.998712	0.914175	40.5037
gcr	3.78338	3.46928	2.16684	2.70855	0.153846	0.169811	0.712529	0.11897	2.38333
glcm	86.6154	62.5556	13.2992	6.66272	0.92	0.666667	0.816485	0.733315	39.6308
gria2	25.1753	22.0284	13.8999	8.719	0.769231	0.673077	0.962047	0.632214	18.9227
grik1	40.8964	40.8964	17.0097	9.59271	0.807692	0.803922	0.982085	0.78395	31.5984
hdac2	20.5326	16.21	17.2906	9.94212	0.730769	0.576923	0.987192	0.654734	17.348
hdac8	18.762	17.5894	17.8239	9.86902	0.615385	0.576923	0.98726	0.648146	18.3512
hivint	5.89962	8.84942	5.19289	3.59508	0.115385	0.176471	0.792679	0.174647	7.0801
hivpr	1.84868	1.29408	1.34063	1.34304	0.178571	0.127273	0.479627	0.124448	1.28782
hivrt	0.586347	0.586347	0.886084	1.0633	0.037037	0.037037	0.588281	0.0474435	0.746446
hmdh	8.20837	6.44943	4.80776	3.64214	0.269231	0.211538	0.812507	0.216765	6.13735
hs90a	35.6713	30.0977	16.5293	9.18833	0.615385	0.509804	0.964062	0.586311	25.5104
hxk4	0	0	0.867018	2.49755	0	0	0.665561	0.0077277	0.328293
igf1r	0	0	2.55815	3.30505	0	0	0.798698	0.0310604	0.97545
inha	0	4.61833	10.664	7.66534	0	0.0392157	0.932711	0.167441	9.76448
ital	0	0	0.28935	0.506362	0	0	0.508121	0.0023748	0.0783852
jak2	3.68081	4.60101	4.85981	3.92523	0.0769231	0.0784314	0.796097	0.0988098	3.84895
kif11	1.7006	0.850298	2.06454	1.80999	0.0384615	0.0196078	0.470951	0.0519635	1.92556
kit	11.8837	11.2895	5.41008	4.45696	0.384615	0.352941	0.839228	0.314623	9.00294
kith	0	0	9.80522	6.49123	0	0	0.855439	0.148666	7.87418
kpcb	22	21.2667	15.6672	8.58926	0.576923	0.54902	0.933616	0.628345	21.0589
lck	3.23393	4.4687	4.66066	4.08997	0.222222	0.351852	0.854646	0.353822	4.56787
lkha4	0	0.582996	0.582996	0.876179	0	0.0192308	0.558905	0.0208037	0.586362
mapk2	0	0.973724	1.18673	2.57124	0	0.0196078	0.809971	0.0229042	0.923193
mcr	8.35843	5.22402	5.30564	3.72122	0.153846	0.0980392	0.822128	0.159487	6.69578
met	1.19995	1.19995	1.4455	1.56596	0.0384615	0.0384615	0.712223	0.0430173	1.24041
mk01	0	0	0.505535	1.01107	0	0	0.718363	0.00289508	0.133083
mk10	1.89238	3.78476	3.07512	2.40244	0.0384615	0.0784314	0.743324	0.0683728	2.70897
mk14	3.80011	3.97284	3.38555	3.21282	0.392857	0.410714	0.801168	0.378703	3.66231
mmp13	9.76399	9.58963	7.9158	6.27061	1	0.982143	0.94652	0.926267	9.04169
mp2k1	1.63191	1.63191	6.10856	4.20996	0.0384615	0.0392157	0.839554	0.109536	3.95053
nos1	7.86615	5.89962	4.19426	3.89467	0.153846	0.117647	0.773724	0.12112	4.91013
nram	44.1295	46.1354	16.7053	8.76008	0.846154	0.882353	0.975207	0.803695	32.9611
pa2ga	13.9021	13.9021	11.2955	6.7571	0.269231	0.27451	0.901112	0.360125	14.684
parp1	0	0.194073	1.13782	1.57224	0	0.0181818	0.669499	0.0629355	0.683575
pde5a	13.1099	12.1123	8.42819	6.22081	0.962963	0.888889	0.918738	0.785842	10.6552
pgh1	9.89174	8.0627	6.75367	5.12624	0.346154	0.307692	0.860305	0.321831	8.17341
pgh2	9.84039	10.247	9.7257	6.82508	0.777778	0.814815	0.922563	0.790597	9.88555
plk1	1.8404	0.920201	1.1215	2.61682	0.0384615	0.0196078	0.784842	0.0244808	0.953604
pnph	28.6557	28.6557	19.0143	9.99219	0.576923	0.588235	0.989976	0.67099	26.737
ppara	5.34803	3.74362	2.51357	2.14318	0.37037	0.259259	0.761638	0.24102	3.46705
ppard	6.48519	4.95566	4.91012	4.86851	0.269231	0.226415	0.884182	0.220767	4.70991
pparg	1.62249	1.65199	1.65199	1.75524	0.148148	0.145455	0.777985	0.139642	1.58465
prgr	0.670712	1.34142	2.51895	3.20577	0.037037	0.0754717	0.801585	0.110817	1.98326
ptn1	25.8672	19.7808	9.50704	6.99049	0.653846	0.509804	0.936926	0.443019	15.2357
pur2	42.8492	31.7741	13.5572	9.18911	0.44	0.313725	0.957318	0.464981	25.8232
pygm	7.62737	5.18462	1.81462	1.2987	0.12	0.0784314	0.6274	0.0726146	3.37982
pyrd	21.3056	18.6424	13.4714	8.27859	0.461538	0.411765	0.925047	0.423922	16.1476
reni	35.9553	34.0629	13.4537	7.20731	0.730769	0.686275	0.867448	0.662849	26.2625
rock1	33.4312	23.5985	8.38852	5.59234	0.653846	0.470588	0.868796	0.427752	17.3409
rxra	37.7569	37.7569	15.9808	8.23467	0.961538	0.960784	0.955122	0.846514	28.9613
sahh	0	1.57983	3.1721	4.59955	0	0.0196078	0.873858	0.0407991	2.07686
src	3.39647	4.33993	4.46323	3.77658	0.321429	0.418182	0.846663	0.390344	4.12265
tgfr1	0	1.48814	2.39949	3.00518	0	0.0392157	0.851916	0.0453126	1.53431
thb	7.64152	12.4175	12.0294	7.27586	0.153846	0.235294	0.918858	0.329675	13.1366
thrb	9.7538	9.49935	7.71389	6.32712	0.851852	0.8	0.815417	0.746793	8.85748
try1	7.38578	7.96242	7.99148	8.13953	0.592593	0.654545	0.964974	0.649832	7.89451
tryb1	14.7534	16.0946	12.3868	8.43124	0.423077	0.461538	0.957705	0.456429	14.3341
tysy	28.9174	19.8807	10.4221	7.0532	0.615385	0.431373	0.925191	0.434223	16.7254
urok	8.60043	13.515	11.1004	9.31199	0.269231	0.423077	0.965026	0.408726	12.006
vgfr2	6.15491	6.02578	5.06875	4.44332	0.444444	0.462963	0.879903	0.433531	5.73395
wee1	0	1.92873	4.70129	4.40746	0	0.0392157	0.846859	0.0683839	2.74054
xiap	47.1969	46.2137	18.974	9.48701	0.923077	0.901961	0.99159	0.905936	36.7262

### Sheet: DUD-E
Target	EF0.5%	EF1%	EF5%	EF10%	SR0.5%	SR1%	AUROC	BEDROC (alpha=80.5)	RIE (alpha=80.5)
aa2ar	63.1542	50.7222	16.0956	8.64929	0.95	0.765625	0.951985	0.734575	34.2793
abl1	51.3291	37.6777	12.6281	7.68668	0.854545	0.633028	0.928801	0.592106	26.2546
ace	7.08478	6.73054	8.50173	5.99012	0.116279	0.110465	0.884026	0.170904	7.63469
aces	58.947	55.4278	18.0459	9.24702	1	0.940075	0.974165	0.869731	38.1835
ada	57.4735	54.2805	19.5101	9.88	0.964286	0.909091	0.995371	0.901911	39.8288
ada17	52.39	39.963	12.516	7.00974	0.769231	0.585165	0.848417	0.589847	27.9255
adrb1	64.3655	58.2887	17.4866	8.98618	0.9875	0.89441	0.973893	0.85092	39.3301
adrb2	64.2225	57.3161	16.8731	8.82595	0.973684	0.875	0.962836	0.824653	38.3352
akt1	51.7011	41.1568	14.5927	8.15359	0.904762	0.718563	0.935662	0.668399	28.8578
akt2	36.651	32.9437	14.0111	8.28706	0.6	0.557143	0.946201	0.544529	24.1256
aldr	33.8109	26.9235	10.8164	6.41439	0.586957	0.467391	0.879148	0.468651	20.3221
ampc	4.025	2.0819	3.33103	2.91466	0.0714286	0.0344828	0.773333	0.0750095	3.33495
andr	4.40641	3.32729	2.15599	2.0073	0.0821918	0.0616438	0.567437	0.0663681	2.78681
aofb	14.3893	13.7813	7.19467	5.40368	0.257143	0.228571	0.865643	0.236869	10.2669
bace1	50.1303	42.7167	14.7567	8.37137	0.771739	0.657609	0.934267	0.652175	30.0954
braf	45.6102	34.5334	13.7912	8.34865	0.686275	0.514851	0.950628	0.551801	25.7508
cah2	63.1434	60.9064	19.7055	9.8965	0.981013	0.946372	0.994026	0.957328	43.974
casp3	27.8823	27.1332	14.5715	8.34094	0.518519	0.495413	0.920535	0.500034	21.0883
cdk2	27.3528	21.0406	9.19312	6.34887	0.457746	0.353357	0.899367	0.359947	15.917
comt	0	0	0	1.46004	0	0	0.791213	0.000251369	0.0136413
cp2c9	4.98026	5.81031	2.33026	1.75	0.0789474	0.0921053	0.507251	0.0851939	3.8742
cp3a4	26.9912	18.1897	5.75989	3.64706	0.383333	0.258333	0.573008	0.277035	13.2884
csf1r	10.7699	17.3515	10.2376	6.98568	0.145161	0.227642	0.92232	0.286482	14.0729
cxcr4	0	0	0	0.24971	0	0	0.403912	3.66356e-05	0.00191637
def	47.402	47.2413	19.7427	9.98623	0.827586	0.827586	0.99668	0.863133	37.1725
dhi1	42.1671	30.575	12.4848	7.21212	0.714286	0.51269	0.893283	0.538502	23.7877
dpp4	63.6105	52.6989	16.466	8.51639	0.816425	0.677108	0.931046	0.73266	36.7526
drd3	59.047	50.1068	16.9534	9.22917	0.820809	0.698551	0.973078	0.723655	35.0559
dyr	68.599	60.7983	18.7782	9.6487	0.908046	0.810345	0.983684	0.844182	41.7811
egfr	31.3583	27.6691	13.4656	8.06092	0.477528	0.421348	0.928478	0.476545	22.1089
esr1	49.2995	39.8872	14.5609	8.11933	0.904762	0.725118	0.921433	0.677894	28.6592
esr2	31.5555	26.6589	10.8918	7.11033	0.563107	0.475728	0.886141	0.456227	19.4877
fa10	38.1787	34.0334	11.5756	6.94407	0.715278	0.633218	0.88839	0.567973	23.7
fa7	29.6568	26.1678	13.8249	8.23785	0.53125	0.46875	0.903938	0.540879	23.0549
fabp4	25.5046	19.1284	9.35167	8.07644	0.428571	0.321429	0.931954	0.348646	15.3839
fak1	52.5536	52.5182	18.3663	9.5	0.962963	0.962963	0.987757	0.928531	39.0515
fgfr1	46.6326	33.5812	15.5378	9.27953	0.727273	0.534091	0.970367	0.593094	27.08
fkb1a	1.77508	2.66261	7.01634	6.29672	0.0333333	0.0508475	0.879897	0.114714	4.76155
fnta	0	0	0.202672	0.219561	0	0	0.21421	0.00206417	0.108875
fpps	95.7739	89.934	19.9888	9.99441	0.911111	0.853933	0.99937	0.961977	54.1039
gcr	6.91241	3.86533	2.01524	1.74396	0.118421	0.0653595	0.537779	0.07534	3.31336
glcm	53.5278	45.7502	13.3126	6.6563	0.736842	0.641026	0.798487	0.647284	31.2427
gria2	34.8707	31.3919	11.8819	6.6417	0.466667	0.408333	0.89811	0.449142	22.2952
grik1	42.6098	45.2115	15.6224	8.40447	0.666667	0.686567	0.948448	0.667248	30.9988
hdac2	56.6757	56.1359	19.8635	9.94121	1	0.990476	0.998389	0.965374	41.4931
hdac8	62.4706	62.4706	19.6471	10	1	1	0.997863	0.964272	43.6336
hivint	1.98529	1.98529	2.99556	2	0.0294118	0.0294118	0.476873	0.0522955	2.45884
hivpr	0.743931	0.37299	0.708682	0.708877	0.0110497	0.00550964	0.369316	0.0126333	0.594828
hivrt	1.173	0.589539	0.768791	0.798775	0.0208333	0.0104167	0.427706	0.018809	0.810109
hmdh	4.66405	2.91503	2.11765	2.41176	0.0888889	0.0561798	0.699345	0.0615568	2.53346
hs90a	42.6464	39.2795	17.7201	9.428	0.76	0.693878	0.970982	0.741913	31.7143
hxk4	0	0	0.434058	0.651087	0	0	0.464299	0.00250284	0.10257
igf1r	17.2894	16.7994	12.6866	7.83618	0.276596	0.265957	0.922614	0.34677	15.8641
inha	22.7035	22.7035	8.77355	5.79664	0.416667	0.434783	0.857826	0.372747	15.6749
ital	4.26779	3.59737	3.91214	2.39075	0.0465116	0.0581395	0.573759	0.0862133	3.90511
jak2	49.0349	39.6291	13.9912	7.75349	0.818182	0.651515	0.911723	0.619083	27.8473
kif11	5.14729	2.57365	2.58102	1.80931	0.0857143	0.0428571	0.522311	0.0636496	2.82193
kit	43.8188	30.4817	11.4415	6.9251	0.698113	0.481132	0.920892	0.503363	23.0486
kith	0	0	9.08219	5.95876	0	0	0.826368	0.104523	4.23097
kpcb	65.4444	61.0325	17.4716	9.32805	1	0.931818	0.953393	0.868588	40.23
lck	45.4204	38.9357	14.7619	8.64286	0.690647	0.589928	0.961548	0.606404	28.2528
lkha4	0	0.580033	0.350186	0.408974	0	0	0.3891	0.00566099	0.242343
mapk2	15.4728	15.7184	11.2709	6.32752	0.258065	0.253968	0.862028	0.310537	13.9851
mcr	8.26478	4.21036	3.18178	2.65653	0.153846	0.0769231	0.648378	0.0826863	3.52319
met	7.11425	6.5781	5.41979	4.51649	0.105263	0.0964912	0.824987	0.127498	6.04834
mk01	2.44146	2.4934	3.28334	2.91076	0	0.0434783	0.802365	0.0548402	2.39995
mk10	15.1674	13.2715	4.79625	3.65058	0.235294	0.19403	0.791862	0.202326	9.30112
mk14	26.8628	21.0656	9.89293	6.48753	0.423077	0.335165	0.892856	0.363341	16.5151
mmp13	53.1075	38.0837	15.4862	9.12394	0.804233	0.57672	0.967604	0.606249	28.2033
mp2k1	45.5702	33.7659	10.567	7.09971	0.682927	0.493976	0.918263	0.484746	22.9296
nos1	9.93902	10.9329	7.39093	4.6	0.121951	0.134146	0.784986	0.192445	9.84314
nram	56.2321	48.964	17.5454	9.07875	0.903226	0.761905	0.963418	0.752003	34.5178
pa2ga	1.96371	2.00076	8.26551	5.85747	0.0384615	0.0384615	0.804564	0.156913	6.49684
parp1	0	0.39316	2.16521	2.73604	0	0.00653595	0.704313	0.0295312	1.31045
pde5a	22.0695	23.3234	11.2515	6.78343	0.314286	0.329749	0.900672	0.371495	17.7968
pgh1	26.6545	18.9657	7.48378	4.56203	0.472727	0.336364	0.799347	0.332329	14.2436
pgh2	52.3805	42.7314	13.0032	7.17089	0.966102	0.788136	0.903155	0.694223	29.1119
plk1	12.9103	16.5989	11.9401	7.19314	0.2	0.26087	0.90779	0.323844	14.8977
pnph	13.3147	11.5734	7.75929	6.40141	0.2	0.169014	0.903287	0.215504	10.2023
ppara	5.35435	3.48033	1.82232	1.50073	0.10101	0.0656566	0.519232	0.0713914	2.95551
ppard	4.95635	4.16333	2.33147	2.54167	0.0967742	0.08	0.729819	0.0879457	3.60234
pparg	1.65187	1.85835	0.949824	0.867567	0.0310078	0.0348837	0.453125	0.036927	1.5331
prgr	5.4413	5.4413	3.00021	2.62683	0.1	0.100629	0.625751	0.100688	4.23085
ptn1	18.4116	12.2744	10.1538	7	0.324324	0.216216	0.917097	0.297012	12.7775
pur2	0	9.82143	6.37681	6.2	0	0.178571	0.862674	0.154204	6.51873
pygm	9.96166	6.37789	3.10685	2.20615	0.2	0.125	0.561394	0.123785	5.08486
pyrd	10.7469	9.85135	4.31184	4.22843	0.181818	0.166667	0.754558	0.149205	6.56001
reni	66.0176	45.9068	13.2355	7.39547	0.971429	0.676056	0.889926	0.685618	32.3289
rock1	54	35	14.4	8.4	0.84375	0.546875	0.943997	0.623732	28.5709
rxra	46.546	46.4403	14.9218	7.54766	0.857143	0.859155	0.859143	0.753468	31.5419
sahh	3.09788	3.09788	1.58415	1.1089	0.0555556	0.0571429	0.574902	0.0581141	2.47556
src	51.2691	43.6077	16.214	9.08241	0.765714	0.654286	0.95707	0.685426	32.0751
tgfr1	44.2567	32.0818	15.9269	9.61626	0.697674	0.488372	0.97858	0.580061	26.7578
thb	36.665	28.9461	11.0577	6.88682	0.5	0.394737	0.871912	0.478425	23.3789
thrb	50.9427	40.2957	10.4498	5.55213	0.861314	0.676364	0.700052	0.602537	26.6024
try1	54.4362	51.7541	16.8304	8.97516	0.924242	0.882576	0.965995	0.810908	35.5736
tryb1	25.6691	20.2651	11.0782	7.83583	0.487179	0.384615	0.933703	0.389136	16.0539
tysy	17.979	16.4156	7.7053	5.04514	0.294118	0.26087	0.765	0.269034	12.2189
urok	27.8717	27.5358	15.7899	8.94347	0.44	0.44	0.949178	0.496147	22.3276
vgfr2	44.9152	37.592	15.2561	8.87496	0.724409	0.606299	0.965998	0.607849	27.3998
wee1	45.9706	37.944	15.2746	8.4206	0.741935	0.619048	0.959472	0.624956	28.0048
xiap	52.5	52.5	18.9639	9.9	1	1	0.995575	0.959241	39.4917

### Sheet: LIT-PCBA
Target	EF0.5%	EF1%	EF5%	EF10%	SR0.5%	SR1%	AUROC	BEDROC (alpha=80.5)	RIE (alpha=80.5)
ADRB2	23.5219	17.6471	3.52941	2.94118	0.00128041	0.00096	0.58124	0.151482	12.1676
ALDH1	1.42233	1.26895	0.984886	0.926295	0.0702479	0.0620262	0.464647	0.056058	1.11373
ESR1_ago	0	7.68681	4.61209	3.07473	0	0.0178571	0.645979	0.0518862	3.80954
ESR1_ant	0	1.94156	1.56553	1.07843	0	0.04	0.402611	0.0390362	1.55247
FEN1	4.87765	4.06471	2.38476	2.03247	0.00505902	0.00421585	0.52706	0.0444047	3.42942
GBA	6.0204	4.2157	1.44577	0.783127	0.0033761	0.00236327	0.43794	0.0424193	3.33887
IDH1	0	0	0.512804	1.02564	0	0	0.5189	0.00148604	0.119109
KAT2A	4.12303	3.60765	2.16484	1.95872	0.00229358	0.00200746	0.597023	0.0350279	2.75754
MAPK1	6.48701	6.81136	3.2466	2.14276	0.031746	0.0333863	0.657447	0.0703015	4.67757
MTORC1	0	2.05992	2.4734	1.85561	0	0.0060423	0.546023	0.0266241	1.90899
OPRK1	8.3284	8.33148	10	6.66667	0.00074129	0.00074129	0.870059	0.0766487	6.14819
PKM2	0	0	0.476169	0.805858	0	0	0.513334	0.00393767	0.290286
PPARG	7.18519	3.66038	1.48092	2.22137	0.0384615	0.0192308	0.686472	0.0383951	2.52975
TP53	0	0	0.757176	0.505972	0	0	0.418198	0.0109614	0.457453
VDR	8.14187	5.42944	2.28502	1.99091	0.0202134	0.0134718	0.595067	0.0577953	4.21733
